# CLEAN-Contact: Contrastive Learning-enabled Enzyme Functional Annotation Prediction with Structural Inference

**DOI:** 10.1101/2024.05.14.594148

**Authors:** Yuxin Yang, Abby Jerger, Song Feng, Zixu Wang, Christina Brasfield, Margaret S. Cheung, Jeremy Zucker, Qiang Guan

**Author notes:** Contributing authors.

## Abstract

Recent years have witnessed the remarkable progress of deep learning within the realm of scientific disciplines, yielding a wealth of promising outcomes. A prominent challenge within this domain has been the task of predicting enzyme function, a complex problem that has seen the development of numerous computational methods, particularly those rooted in deep learning techniques. However, the majority of these methods have primarily focused on either amino acid sequence data or protein structure data, neglecting the potential synergy of combining of both modalities. To address this gap, we propose a novel **C**ontrastive **L**earning framework for **E**nzyme functional **AN**notation prediction combined with protein amino acid sequences and **Contact** maps (CLEAN-Contact). We rigorously evaluated the performance of our CLEAN-Contact framework against the state-of-the-art enzyme function prediction model using multiple benchmark datasets. Using CLEAN-Contact, we predicted novel enzyme functions within the proteome of *Prochlorococcus marinus* MED4. Our findings convincingly demonstrate the substantial superiority of our CLEAN-Contact framework, marking a significant step forward in enzyme function prediction accuracy.
