## Supplementary Data 6 for "CLEAN-Contact: Contrastive Learning-enabled Enzyme Functional Annotation Prediction with Structural Inference"

### Sheet: Table_S10
Entry	EC number	Sequence
WP_063462980	4.2.1.43	VPTTFHEDGTLDLDSQKRCLDFMIDAGVDGVCILANFSEQFSLSDAEREVLTRTSLEHVAGRVPVIVTTTHYGTRVCAERSRAAQDMGAAMVMVMPPYHGATFRVPEAQIYEFYARVSDAIRIPIMVQDAPASGTVLSAPFLARMAQEIENLAYFKIEVPGAASKLRELIRLGGDAIEGPWDGEEAITLLADLDAGATGAMTGGAFPDGIRPIIEAHRQGDMDQAFALYQRWLPLINHENRQGGILTAKALMKEGGVIACEAGRHPFPAMHPEVRRGLVDIARRLDPLVLRWAR
WP_063462990	1.1.1.48	LIDCNIDMTQLFAPSSSSTDATGAPQGLAKFPSLQGRAVFVTGGGSGIGAAIVAAFAEQGARVAFVDVAREASEALAQHIADAGLPRPWWRVCDVRDVQALQACMADAAAELGSDFAVLVNNVASDDRHTLESVTPEYYDERMAINERPAFFAIQAVVPGMRRLGAGSVINLGSTGWQGKGTGYPCYAIAKSSVNGLTRGLAKTLGQDRIRINTVSPGWVMTERQIKLWLDAEGEKELARNQCLPDKLRPHDIARMVLFLASDDAAMCTAQEFKVDAGWV
WP_041412631	4.2.1.25	MCLGRRRCHMNNKKPKTLRSASWFGSDDKNGFMYRSWMKNQGIPEHHFQNKPVIGICNTWSELTPCNGHLRELAQRVKNGIREAGGIPVEFPVFSNGESNLRPSAMLTRNLAAMDTEEAIRGNPIDGVVLLVGCDKTTPALLMGAASCDLPTIVVTGGPMLNGKHKGKDVGSGTLVWELHQEYKAGNISLAAFMNAEADMSRSTGTCNTMGTASTMACMVETLGVSLPHNATIPAVDSRRQVLAHMSGMRIVDMVKEDLTLSKILSRDAFINAIKVNAAIGGSTNAVIHLKAIAGRIGVELSLDDWRHGYTVPTIVNLKPSGQYLMEDFYYAGGLPAVLRQLFEHDLLSKNTLTVNAASLWDNVKEAPCYNQEVIMSLENPLVENGGIRVLRGNLAPRG…
WP_011717048	5.1.3.3	MQLSVTQKSLQHAAFADELQLVTLTNSHGLEVVLSNYGASIWSVKLYGQAQEPISLSLGYQDIKDWVTNPYYFGITAGRVANRIGKAQFPLAGKTIQLVANEGNNQLHGGPKGLSHCTWQVEMLQDNDSVAAVFSITSPDGDQGFPGNLAITLEYRLNENNELTLNYQAVCDQTTPVCLTNHAYWNLASNKQQGILGHELSIQASHFLALDNEQIPTGELILVDDGAYDFKQPKLIATDIKQLTNGYDHYFVMDRNPDNKNSLQTIAVLKDPLSGRELEISTTEVGVQFYSGNFLDGSHIDDEGYSINQFHGLCLETHGYPNAVNIDHFPSVMLEANTQYQQITVHKFKNI
WP_012426462	4.2.1.43	MTQSSHPAAMRGVFPVAPTIFDDAGRLDLEGQKRCIDFMIDAGSNGLCILANFSEQFALSDDERNTLMHVVLEHVAGRVPVIVTTTHFSSYQCAERSRSAQAAGAAMVMVMPPYHGATIRIGERGIYEFYRTVSDAIGIPIMIQDAPVSGTPLSAPFLARMAREIDNVSYFKIEVPQAANKLRELIELGGDAIVGPWDGEEAITLMADLDAGATGSMTGGGYADGIRLIVDAYAAGDTEAAAAHYQQWLPLINYENRQGGLASCKALMKEGGVIRSDAVRHPLPQMHPATREGLLKVARRLDPLVLRWGR
WP_012428706	4.2.1.68;4.2.1.90	MPVAAQQPTLEGYLRGDGRKGIRNVVAVAYLVECAHHVAREIVTQFREPLDAFDDPSAEREPPVHLIGFPGCYPNGYAEKMLERLTTHPNVGAVLFVSLGCESMNKHYLVDVVRASGRPVEVLTIQEKGGTRSTIQYGVDWIRGAREQLAAQQKVPMALSELVIGTICGGSDGTSGITANPAVGRAFDHLIDAGATCIFEETGELVGCEFHMKTRAARPALGDEIVACVAKAARYYSILGHGSFAVGNADGGLTTQEEKSLGAYAKSGASPIVGIIKPGDIPPTGGLYLLDVVPDGEPRFGFPNISDNAEIGELIACGAHVILFTTGRGSVVGSAISPVIKVCANPATYRNLSGDMDVDAGRILEGRGTLDEVGREVFEQTVAVSRGAASKSETLGHQE…
WP_085966746	4.2.1.68;4.2.1.90	MTSRLLPLQTDPRLILLSPADNCLIAAARLDCGTQVEIEGERVTLTRTIDLGHKVARHELAKDDKVLRYGAVIGHVTEAVARGAHLHTHNLESDYLPTYTHDAGHEFVHH
WP_043352074	6.2.1.32	MASTAHLDTYALDRLPPPQQWPAFLFNADTRYPERMNCALELVERHVREGRGERVAIRYEQDGAHRTVSYAELAALSNRIAHVLTGDMKLVPGSRVLLRGPNNLMMAACWLAVVKAGLIAVPTMPLLRAKELKQVIDRAAVSAALCDERLREELEANLKPGGEHHCPSLTQALYFNSSGAGSVEAAMANKPDGFEACDTAADDICLIAFTSGTTGQPKGTVHFHRDVIAMCDLFPRHVLKPGPDDIFCGTPPLAFTFGLGGILCFPLRVGASTVLAERLTPESLLALIQSWRATIVFTAPTFYRQMAALAPGYDLSSLQKSVSAGEALPDATRQSWKAATGIEMTDGIGGTEMMHIFISSAGADVRPGAIGKVVPGYIAQIVDEQMQPVPHGTVGKLAV…
WP_041645374	1.3.8.7	MRFVLNEVFDAPALWASLPKVAEHVDPETADAILEEAGKISSGVLAPLNREGDEQGCKWNDGEVTSPEGFKEAYQTIVEGGWNGLGGNPDFGGMGMPKTLVAQFEEMMQGANMAFGLAPMLTAGACLALDAHGSDELKEKYLPNMYSGVWSGAMDLTEPHAGTDLGIIRTKAEPNDDGSFNVTGTKIFITWGEHDMAENIIHLVLAKLPDAPKGPKGISMFLVPKFLVNDDGSLGERNSFSCGSLEKKMGIKGSATCVMNFDGAKGWLVGEENKGLAAMFTMMNYERLGVGIQGIGAAEASLQSAREYALDRIQSRAPTGAQQPEKAADPILVHPDVRRMLLTMKSYVEGGRTFSTYVAQWLDIAKFAEDDERRKHAEGMVALLTPVAKAFLTDRGLDT…
WP_014879948	1.1.1.60	MAKVAFLGLGVMGYPMAGHLAAAGHEVTVYNRTAAKAEAWAKEHGGTAAATPREAAAGAEFVMACVGNDDDLRSVCLGDTGAFGGMGAGAIFVDHTTVSAKVTRELNAAAADLGLSFVDAPISGGQAGAENGVLSVMCGGDQAAYDKAEPVIGSYARICRRIGDSGAGQMTKMCNQIAIAGLVQGLSEALHFAEKAGLDGRAVVEVISQGAAGSWQMANRHETMLDDHFDHGFAVDWMRKDLGICLDAAEETGASLPVTALVDQFYKDVQKLGGGRWDTSSLFKRLKAFE
WP_014880051	3.5.3.6	MSQLQAPGAVVMIRPHHFCSNPETRDDNAFQTLADDTADVTSAQAQAEFDGAVTALRGAGVSVHVFDDTGTETPDSVFPNNWFSTHAGGHVAVYPMYAANRRKERRWDVIELLKRDYRVQDVIDYSGLEQDGLALEGTGAMVLDHIGRIAYTVKSNRADPVLLERFCTHFNFEPMVFEARDAQGRDVYHTNVLMGIGTDYALICLDMITDPTRRAEVAARLEETGRRVIDLTPEQIAGFAGNALELTGHSRLLALSSRAAEVLRADQITIIERSATLLPLSIPTIETAGGSVRCMLAAIHLSPRERTQS
WP_014880077	5.3.1.7	MSTHSAVGDLSAPGVWLEDTGHQAYLIADARRQLDFFAGSLRAEPGFHTLDAAGRPLPDDKQELHTTTRLVHSYALAHICGYAGAEQMIDHGMAYLNSHHRDQIHGGYLWALSGDAIADDRKLAYGHVFVLLAAASAKLAGHPGADALLSDVAEVLDQRFWETGPKRFADEWNRDWTPFSTYRGMNANMHGVEALLTAYEATGETVFLDRAGHILDFFVDEVAAAESWRLPEHYTETWQIDRTYAGDPMFRPAGTTPGHSFELGRLMLQHWDLAGRRDTGAPTRARSLIEQALADAWLVDGGFAYTLDFEGKVAMRNRFWWPVTEAIGAVATLVKLDGRVEDEQWYRRLWGFAQAHFIDEDRGGWYPEIDGNGQVTRTIFTGKPDIYHALQACLLPLGA…
WP_014880980	2.7.1.59	MTDSRFPYLIAVDGGGTSCRFALLKSGATPPQQLVVTGGSANVYTAPDQAVETLSAGLADLQRQSGLTDEVFHQIPVYAGLAGVIDGESAARVAEALPQAHVRVEDDRMPAVVGALGEDTASLIGVGTGSFLGRQVAGQVTLIGGHGTVLGDEASGGWLGRRALQLTLQAAEGIEPMTPLLRSCLRDFSNETAKIVRFAQTARPVAFGAYAPRVAKAAVEGDAAGRRLMAEGAEYLCNGLQALGRRPEEPVYHIGGVAAQYAAYLPADVADYLRGAEGSPLDGALELARRFAREIAQEVV
WP_014881125	1.1.3.15	MQTTFSEKQLRDPGTQRANEILRSCVHCGFCTATCPTYQVLGDELDSPRGRIYLIKDMLENERVPDAKTVKHIDRCLSCLACMTTCPSGVHYMHLVDHARAYIDKHYNRPWSDRALRWLLARILPYPGRFRLALIGAKLAQPFKRLVPDARLRAMLDMAPRHIPPVSRNDDPQSFAAKAPRRKRVALMTGCAQKALNTDINDATIRLLTRLGCEVVVAAGAGCCGALTHHMGREEESHATAAKNIRAWTDEIDGQGLDAIVINTSGCGTTVKDYGHMFRNDALAEDAARVSAIAMDISELLMQLDLPEGEDKETTVAYHAACSLQHGQQIKTHPKTLLKRAGFTVVEPADSHLCCGSAGTYNLLQPEISAELKARKVTSLEARQPDLIAAGNIGCMMQI…
WP_014881126	1.1.3.15	MTPQSEAELAQIIVGATAPLAVSGGGTRGLSTGGETLSVAGLNGVTLYEPGALTLVVQAGTSVEEVQALLAGENQRLAFEPMDHRGLLGTKGTPTIGGVFAANVSGPRRIQCGAARDFLLGVRFVDGRGDVLSNGGRVMKNVTGYDLVKLMAGSHGTLGVLSEVSLKVLPCSEACATVTVHVADLTSAVAAMSTALGSPYDVTGAAYDPEAGAVYIRVEGFEASVTYRAEALKMALGKFGEVSLALGAGDALWEGIRNVAAFHDRPGDVWRISVKPSDAVALAPALEAEGLLFDWGGGLIWALVPAGRDLRFRLTVPGHATLVRASAQTRAELGQFQPQPGPLAAISGGLRRQFDPRGILNPGLMG
WP_014879336	4.1.2.29	MTIATLAEVLQPALRDGYAVAGLVTLGWEDMRAYVAAAEAEGVPVILQAGPSCRVHTPLPILGKMFRHLAEGASVPVVAHLDHGYTAEDCRIAIDSGFTSVMFDGSRNALDDNIAETAAIAGMAHAAGVSCEGEIGFVGYSGGEGSAGTDPEEARRFAQETGVDAMAISVGNVHLQQDKEGGLDIDRIRAIEAITEVPLVIHGGSGVPVAQRRMLARESRICKFNIGTELRMVFGAAMRDAVNSDPDRFDRVSILSETHDPVVAAARSVLRAFKGETQC
WP_014879339	1.1.1.18	MVCGRVDLILRDVESQDTSFATGCKLNLMVWEARMTEIGIGILGGGYMGKAHAVAMAAVGAVFDTALRPRLEMVCATSPVSAERYRKAYGFQRATDDWQVLVNDPKVEAIVIASPQQTHRVVAEAAFALGKPVFCEKPLGASLADSRAMVAAAQSSGCPNMVGFNYIRTPASQYARQLIADGLIGEVTWFRGEHTEDFYADPDAPATWRTEGEANGTMGDLAPHMINGAMALIGPIAELIAEVETVHTDRPGGRVTNDDQGQLMCRFANGAMGQMFFSRIATGRKMGYAYEITGTKGAIRFDQEDQNALWLYLSEGDEATRGFRKILTGPAHPDYLPFCQGPGHGTGYQDQILIEARDFLRAIETQTPVWPTFEDGMAVNQVIAAAMAASEARSWQTVS…
WP_063341556	1.2.1.26	VADAKRYDNYINGEWVSGADYSANINPSELTDTIGDYAKADLAQVHAAIDAARAAFPAWSTSGIQARHDSLDKVGTEILARREELGTLLAREEGKTLPEAIGEVTRAGNIFKFFAGECLRLSGDYLPSVRPGVNVEVTREALGVVGLITPWNFPIAIPAWKIAPALAYGNCVVLKPADLVPGCAWALAEIISRAGFPAGVFNLVMGSGRVVGDALVQSPKVDGISFTGSVGVGRQIAVSCVSRQAKVQLEMGGKNPQIILDDADLKQAVELSVQSAFYSTGQRCTASSRFIVTAGIHDKFVEAMAERMKSIKVGHALKTGTDIGPVVSQAQLEQDLKYIDIGQSEGARLVSGGGLVACDTEGYFLAPTLFADSTAAMRISREEIFGPVANIVRVADYEA…
WP_007897683	6.3.1.11	MNGVVRGKRIERTSLHKVYEKGINLPASLFALDINGSTVESTGLGLDIGDADRICYPIPDTLCNEPWQKRPTAQLLMTMHELEGDPFFADPREVLRQVVAKFDEMGLTICAAFELEFYLIDQENVNGRPQPPRSPISGKRPHSTQVYLIDDLDEYVDCLQDILEGAKEQGIPADAIVKESAPAQFEVNLHHVADPIKACDYAVLLKRLIKNIAYDHEMDTTFMAKPYPGQAGNGLHVHISILDKDGKNIFASEDPEQNAALRHAIGGVLETLPAQMAFLCPNVNSYRRFGAQFYVPNSPCWGLDNRTVAIRVPTGSSDAVRIEHRVAGADANPYLLMASVLAGVHHGLTNKIEPGAPVEGNSYEQNEQSLPNNLRDALRELDDSEVMAKYIDPKYIDIF…
WP_057713727	1.1.1.48	MAEPLSLPPVPEPPRGERLKNKVVLLTGAAQGIGEAIVATFASQQARLIISDIQGEKVEKVAAHWRDQGADVVAIKADVSRQQDLHAMARLAIDLHGRIDVLVNCAGVNVFRDPLEMTEEDWRRCFAIDLDGAWYGCKAVLPQMIEQGIGSIINIASTHSTHIIPGCFPYPVAKHGLLGLTRALGIEYAPKGVRVNAIAPGYIETQLNVDYWNGFADPHAERQRAFDLHPPRRIGQPIEVAMTAVFLASDEAPFINASCITIDGGRSVMYHD
WP_057714593	4.3.1.9	MSSAPNTAAVEKGTAPKGASLVRDVSLPALVLHREALEHNIRWMQAFVSDSGAELAPHGKTSMTPALFRRQLDAGAWGITLASATQTRAAYAHGVRRVLMANQLVGTPNMALIADLLADPTFDFYCMVDHPDNVADLGAYFASRGVRLNVMIEYGVVGGRCGCRSEQQVLDLAKAIAAQPALALTGIEGYEGVIHGDHAVTGIRDFAASLVRLAVQLQDSGAFAIPKPIITASGSAWYDLIAESFEAQNAAGRFLSVLRPGSYVAHDHGIYKEAQCCVLDRRSDLHEGLRPALEVWAHVQSLPEPGFAVIALGKRDVAYDAGLPVPLLRYKAGVVPAEGDDVSVCKVTAVMDQHAFMTVAPGVDLRVGDIISFGTSHPCLTFDKWRVGCLVDEQLNVIE…
WP_057714718	1.3.8.1	MHDIELSEEQVMIRDMARDFARGEIAPHAQAWEKAGWIDDGLVAKMGELGLLGMVVPEEWGGTYVDYVAYALAVEEISAGDGATGAFMSIHNSVGCGPVLNYGSEEQKQTWLADLASGQVIGCFCLTEPQAGSEAHNLRTRAELRDGQWVINGAKQFVSNGKRAKLAIVFAVTDPDLGKRGISAFLVPTDTAGFIVDRTEHKMGIRASDTCAVTLNNCTIPEANLLGERGKGLAIALSNLEGGRIGIAAQALGIARAAFEAALAYSRDRVQFGKAINEHQSIANLLADMHMQLNAARLMILHAARLRTAGKPCLSEASQAKLFASEMAEKVCSSAIQIHGGYGYLEDYPVEKYYRDARITQIYEGSSEIQRMVIARELKNYLI
WP_057715016	4.2.1.43	MRLVQFELSNGERRVGVVEAGLVREVQDTRTVRDLALAAIEASASLEQQVQSLGLGISHDYAELLTQRRILPPLDHADPAHMLVSGTGLTHLGSASARDKMHQQSGDETAMTDTMRIFKWGVEGGKPAVDEAGVQPEWFYKGDGGIVVRPGQPFPLPPFAEDAGEEPEIAGLYVIGHDGKPYRLGFAVGNEFSDHVMERKNYLYLAHSKLRSCSYGPELRVGELPQHLAGTSRILRDGEVLWQNEFLSGEANMCHSLANLEFHHFKYSQFLRPGDVHIHFFGTATLSFADGIRTQPGDVFEITQAEFGAPLINGIAPVAAAFEPGTVGTL
WP_057715924	2.6.1.57	MHFDAIGRVPGDPILGLMEAYAQDPNPRKFDLGVGVYKDAQGLTPILESVKLAEQRLVDHQSTKTYIGGHGEPAFGKAINELVLGADSKLISAQRAGATQTPGGTGALRLSADFIAQCLPGRGVWLSNPTWPIHETIFAAAKVKVSHYPYVGSDNRLDVDGMLAALNEAPKGDVVLLHACCHNPTGFDLSQDDWQRVLEVVRKRELLPLIDFAYQGFGDGLEQDAWSTRLFAAELPELLITSSCSKNFGLYRDRTGALIVCAKTADKLVDIRSQLANIARNLWSTPPDHGAAVVATILGDPELKRLWADEVEAMRLRIAQLRSGLVEALEPHGLRERFAHIGVQRGMFSYTGLSPEQVKNLRDHHSVYMVSSGRANVAGIDATRLDLLAEAIASVCK
WP_053163627	6.3.1.11	MSVPPRAVQLNEANAFLKEHPEVLYVDLLIADMNGVVRGKRIERTSLHKVYEKGINLPASLFALDINGSTVESTGLGLDIGDADRICYPIPDTLCNEPWQKRPTAQLLMTMHELEGEPFFADPREVLANVVRKFDEMGLTICAAFELEFYLIDQENVNGRPQPPRSPVSGKRPHSTQVYLIDDLDEYVDCLQDILEGAKEQGIPADAIVKESAPAQFEVNLHHVADPIKACDYAVLLKRLIKNIAYDHEMDTTFMAKPYPGQAGNGLHVHISILDKDGKNIFASEDPEQNAALRHAIGGVLETLPAQMAFLCPNVNSYRRFGAQFYVPNSPCWGLDNRTVAIRVPTGSADAVRIEHRVAGADANPYLLMASVLAGVHHGLTNKIEPGAPVEGNSYEQNE…
WP_060741122	3.5.2.5	VSADYPRDLIGYGNNPPHPQWPGNARIALSFVLNYEEGGERNVLHGDKESEAFLSEMVAAQPLQGERNMSMESLYEYGSRAGVWRVLKLFKAFDIPLTIFAVAMAAQRHPDVIRAMVAAGHEICSHGYRWIDYQYMDEAQEREHMLEAIRILTEITGERPLGWYTGRTGPNTRRLVMEEGGFLYDSDTYDDDLPYWEPNTPNGKPHLVIPYTLDTNDMRFTQVQGFNKGDDFFQYLKDAFDVLYAEGAEAPKMLSIGLHCRLIGRPARLASLKRFLEYVKGHEHVWFSRRVDIARHWQQAHPYQGASNPGASK
WP_014340747	6.3.1.11	VVRGKRIERTSLHKVYEKGINLPASLFALDINGSTVESTGLGLDIGDADRICYPIPDTLCNEPWQKRPTAQLLMTMHELEGEPFFADPREVLRQVVTKFDELGLTICAAFELEFYLIDQENVNGRPQPPRSPISGKRPHSTQVYLIDDLDEYVDCLQDILEGAKEQGIPADAIVKESAPAQFEVNLHHVADPIKACDYAVLLKRLIKNIAYDHEMDTTFMAKPYPGQAGNGLHVHISILDKDGKNIFASEDPEQNAALRHAIGGVLETLPAQMAFLCPNVNSYRRFGAQFYVPNSPTWGLDNRTVALRVPTGSADAVRLEHRVAGADANPYLLMASVLAGVHHGLVNKIEPGAPVEGNSYEQNEQSLPNNLRDALRELDDSEVMAKYIDPKYIDIFVAC…
WP_086936699	3.5.1.94	MSRLPLIGVTTCSRQIGLHAYHISGEKYSRAVATAAKGLPVLIPSLADLFPPSDILDALDGILLTGSPSNVEPFHYQGPASAPGTAHDPARDATTLPLIRAAVDAGIPVLGICRGFQEMNVAFGGSLHQKVHEVGTFIDHREDDTQAVDVQYGPAHAVHIQPGGVLAGLGLPQRIEVNSIHSQGIERLAPGLRAEAVAPDGLIEAVSVPGGKAFALGVQWHPEWEVSSNPHYLAIFQAFGDACRARAAQRDADASNNA
