## Supplementary Data 5 for "CLEAN-Contact: Contrastive Learning-enabled Enzyme Functional Annotation Prediction with Structural Inference"

### Sheet: Table_S9
Entry	EC number	Sequence
P9WEP6	3.5.1.4	MPRSWTDIVAEKRAIRDEKLTKCYGENVPSDPRIIAAKDIQALTKLLEARNVTAEAVVLAHIAKAKEAHQRTNCLTEICFDEALEHARELDAFQQEHGRLKGPLHGVPVSLKDQFNLKGLDSTLGYVGRAFHPAASDCVLVKVLKQLGAVILAKTNLPQCILWGETDNPLWGLTTHPMNPEYTPGGSSGGEGTLLALNGSMLGWGTDIGGSIRVPSHMNGLWGFKPSSGRFSYEAVAVSQDGQQQIPSVVGPMARTLSTITLASKAMIEAECWRLDPQLPPMPWRKDVFQEYLQKPLVIGIMVDDGTVKVHPPIERVFKEFCKKLEAAGHELVPWDTSLNADCIKIMDEHYIADGGEDIRRDMAAGGEPYMPHVQNLVDRGSAISVYEYWQLNKRKKAT…
P0DV34	3.1.3.15	MKNLAIFDLDNTLINTDSDHAWPQYLIKKGLVDAAETEAQNEKFYRDYQNGCLDIDAFLKFHLAPLARYSKEELAEFHREFMAEYIIPHISPMQRMLVQSHQMAGDETLVISSTNEFIITPVCHLFGITNIIGTQLETGSDGRYTGNYIGTPSLKEGKITRLNQWLAERGETLQSYGKTYFYSDSKNDLPLLRLVSEPVAVNPDAELEKEAKEKGWPVLNFK
Q38156	2.1.1.72	MKDFNDIETIDFAETGCSFTREAIASGGYYQALKTPTCKEISGRRYKGTNTPDAVRDLWSTPREVIAYLEGRYGKYDLDAAASEENKVCEKFYSQETNCLKRWWGKNKHVWLNPPYSRPDIFVKKAIEQMEHNNQIDMLLPADNSTAWFTEARQNAAEIIWIEADLTEDIDGNEYARSGRLAFISGETGKAVDGNNKGSVIFIMRELKEGEVQQTHYIPITSICPSVKNKRAKVRKVD
P0DV35	1.1.99.39	MTDPRILSLQQAVPALRLKTEPADLEHYGRDWTRRWTPNPLAIALPGSVEEVQAVVRWANAQAVAVVPSGGRTGLSGGAVAANGELVLSLERLNKPLDFNAVDRTLTVQAGMPLEAVHNAAREQGLVYPVDFAARGSCSIGGNIATNAGGIRVIRYGNTREWVAGLKVVTGSGELLELNNALVKNSSGYDFRHLMIGSEGTLGIVVEATLRLTDPPPPSNVMLLALPSFDVLMQVFAAFRAQLRLEAFEFFTDRALEHVLAHGAQAPFAEIHPYYVVTEFAAGDEAQEAAAMAAFETCMEQGWVSDGVISQSDAQAAQLWRLREGITEALARYTPYKNDVSVRISAMPAFLAETQALLHDAYPDFDVVWFGHIGDGNLHINVLKPDATSQADFVAACDQ…
Q71TL0	2.1.1.72	MKELCYGSVCSGIEAASIAWEPLGMRPAWFAEIEPFPSAVLAHRWPHVANLGDMTKLAKKVLAGEIESPDVLVWGTPCQAFSIAGLRGGLDDERGALTLKYVELANAIDDKRSESFLKPTVIVWENVPGVLSSADNAFGCFLAGLAGEDAPFEPGDRPESGKSNAFWRWDGKTGCHAPKWPQCGCIYGPQRKVAWRILDAQYFGVAQRRRRVFVVASARTDLDPATVLFEFEGVRRNIAPRRKKKEIASAIIANGAAISGESLNPCLHADMPPSMKSTKAVNAFRMAAFGEYIDDETASTVKARDFKDATDLAVFSSTGAGFWSEGHGTLRAREQESHEHLVTLAFPERMSGTQHAATKNTSPSLMAKNPTAVCYEVRNAEVAVRRLTPVECERLQGFP…
Q196Z3	3.1.3.48	MNQASFFVADKAIFGGYPSWEQVQELQTAGVVWFVDLTEECEKNVVLYHQLVPNWINYPIKDGGTPQNREKFLTFLLAVQILVDGLGPGEKIYLHCRGGHGRSGLVIACFLAMTLNISPKKSLFLVKLYHSQRPNLVNTRWEREWPLNPTQKRFVQKFFGTFLLRSGFEAENTSAYKKSDHVWYFVRINVWLHQNPQLLAVVLNSGLKTIKGEGPVSKILQQLRYYILFSKAKKLVDCCS
Q91FX3	3.1.3.48	MDELMGKTCSYFYPRPTLGSLSDKKALFGGYPTQEQVYLLESIGVEWFVDLTLGNEKRTTPYIIQNKEKYITFPIMDQRVPENIIEFVKFINKLVNIISGLTDCEKLYIHCKGGHGRSGLIAATLLCVMDEISPEKAIKETTLSHPQTKAQCNFLHYLFGSQNINNDSLLSPYSHHQVIIVCGKTETVFKSASDAVYYLLHNSSGKSDYFIRCVEFVLDNKFQQHPSCKQQLLQTGFRQLQCRLGQNCIGTICIKLRNKYYNNLEV
Q694C5	3.5.4.38	MKPHFRNTVERMYRGTFFYNFNNRPILSRRNTVWLCYEVKTRGPSMPTWGAKIFRGQLYPEAKDHPEMKFLHWFRKWRQLHRDQEYEVTWYVSWSPCTRCANSVATFLAEDPKVTLTIFVARLYYFWKPDYQEALRILCQKRGGPHATMKIMNYNEFQHCWNEFVDGQGKPFKPRKNLPKHYTLLHATLGELLRHVMDPGTFTSNFNNKPWVSGQRETYLCYKVERSHNDTWVLLNQHRGFLRNQAPDRHGFPKGRHAELCFLDLIPFWKLDDQQYRVTCFTSWSPCFSCAQKMAKFISKKKHVSLCIFAARIYDDQGRRQEGLRTLHRDGAKIAVMXYSEFKHCWDTFVDHQGRPFQPWDGLDEHSQALSGRLRAILQNQGN
